# Epigenetic Modulation, Intra-tumoral Microbiome and Immunity in Early Onset Colorectal Cancer

**DOI:** 10.1101/2025.03.28.645992

**Authors:** Ning Jin, Rebecca Hoyd, Ayse Selen Yilmaz, Jiangjiang Zhu, Yunzhou Liu, Malvenderjit Jagjit Singh, Dennis Grencewicz, XiaoKui Mo, Matthew Kalady, Daniel Rosenberg, Caroline E Dravillas, Eric A Singer, John D Carpten, Carlos HF Chan, Michelle L Churchman, Nicholas C Denko, Frances Di Clemente, Rebecca D Dodd, Islam Eljilany, Naomi Fei, Sheetal Hardikar, Alexandra P Ikeguchi, Anjun Ma, Qin Ma, Martin D McCarter, Afaf EG Osman, Gregory Riedlinger, Lary A Robinson, Bryan P Schneider, Ahmad A Tarhini, Gabriel Tinoco, Jane Figueiredo, Yousef Zakharia, Cornelia M Ulrich, Aik Choon Tan, Daniel Spakowicz

## Abstract

**Background:** The incidence of colorectal cancer (CRC) in young adults (age of diagnosis < 50 years old) has been rapidly increasing. Although ∼20% of early-onset (EO) CRC cases are due to germline mutations, the etiology of the majority of EOCRC cases remains poorly understood. Non-genetic factors such as environmental exposure and lifestyle changes are likely to have a direct link to the increased incidence of sporadic EOCRC. We hypothesize that such factors may be observable as differences in the EOCRC epigenome, microbiome and immunome. We sought to address this by comparing differences in DNA methylation from the cohort of colorectal cancer patients in The Cancer Genome Atlas (TCGA). Further, we carefully identified intra-tumoral microbes from TCGA and two other datasets and then related the microbes to EOCRC status and deconvolved immune cell abundances. We found that DNA methylation (DNAm) age acceleration by12 years when compared with average-onset CRC (AOCRC) patients. Differentially methylated sites associated with genes are related to CREB signaling in neurons, G protein coupled receptor signaling, phagosome formation and S100 family signaling. These differences were validated in the gene expression from TCGA and a second, larger real-world dataset from the Oncology Research Information Exchange Network (ORIEN). However, no consistent differences were observed in the intra-tumor microbes between EOCRC and AOCRC. Interestingly, the most abundant microbes interacted with the immune systems differently between the EOCRC and AOCRC tumors, characterized by more, larger, positive correlations in EOCRC. These data suggest epigenetic modulation and accelerated aging may play a key role in the development of EOCRC.

**SIGNIFICANCE:** We investigated whether environmentally driven factors contribute to early-onset colorectal cancer (EOCRC). We observed accelerated epigenetic aging in EOCRC and epigenetic changes associated with chronic inflammation. Tumor immune cell abundances correlated more strongly with microbes in EOCRC than average-onset CRC. These data suggest a dysregulation of immune response in EOCRC, driving chronic inflammation and tissue aging.
