## Supplementary material for "Epigenetic Modulation, Intra-tumoral Microbiome and Immunity in Early Onset Colorectal Cancer": Table S5

### Sheet: Sheet1
term	microbe	estimate	std.error	statistic	p.value	padj	l2fc
eo.stat	s__Parabacteroides distasonis	-0.997689	0.281328	-3.54635	0.00139714	0.45821	-8.75734
eo.stat	s__Oscillibacter sp. MM35	-0.98034	0.35634	-2.75113	0.0102946	0.45821	-5.66857
eo.stat	g__Schaalia	-0.994778	0.380516	-2.61429	0.0142325	0.45821	-7.58109
eo.stat	s__Schaalia turicensis	-0.994778	0.380516	-2.61429	0.0142325	0.45821	-7.58109
eo.stat	s__Corynebacterium urealyticum	-0.949444	0.371261	-2.55735	0.0162518	0.45821	-4.30596
eo.stat	f__Christensenellaceae	-0.628534	0.266156	-2.36152	0.0253908	0.45821	-1.4287
eo.stat	g__Christensenella	-0.628534	0.266156	-2.36152	0.0253908	0.45821	-1.4287
eo.stat	s__Christensenella sp. Marseille-P3954	-0.628534	0.266156	-2.36152	0.0253908	0.45821	-1.4287
eo.stat	g__Dialister	-0.00748164	0.00362866	-2.06182	0.0486168	0.45821	-3.53857
eo.stat	s__Dialister pneumosintes	-0.00748164	0.00362866	-2.06182	0.0486168	0.45821	-3.53857
eo.stat	c__Actinomycetia	-0.0200941	0.00975323	-2.06025	0.0487773	0.45821	-3.55009
eo.stat	s__Peptoniphilus ivorii	-0.986364	0.51481	-1.91598	0.0656296	0.45821	-6.19642
eo.stat	s__Treponema socranskii	-0.985394	0.514823	-1.91404	0.0658861	0.45821	-6.09729
eo.stat	k__unclassified-p__Actinobacteria	-0.00172746	0.000904741	-1.90934	0.0665142	0.45821	-2.36623
eo.stat	p__Actinobacteria	-0.00172746	0.000904741	-1.90934	0.0665142	0.45821	-2.36623
eo.stat	g__Finegoldia	-0.9933	0.558498	-1.77852	0.0861797	0.45821	-7.22166
eo.stat	s__Finegoldia magna	-0.9933	0.558498	-1.77852	0.0861797	0.45821	-7.22166
eo.stat	s__Prevotella denticola	-0.995814	0.561251	-1.77427	0.0868936	0.45821	-7.90013
eo.stat	g__Fastidiosipila	-0.999733	0.571106	-1.75052	0.0909801	0.45821	-11.8711
eo.stat	s__Fastidiosipila sanguinis	-0.999733	0.571106	-1.75052	0.0909801	0.45821	-11.8711
eo.stat	s__Akkermansia glycaniphila	-0.997892	0.570884	-1.74798	0.0914274	0.45821	-8.88995
eo.stat	s__Fusobacterium mortiferum	-0.999202	0.572041	-1.74673	0.091647	0.45821	-10.2909
eo.stat	s__Prevotella sp. oral taxon 299	-0.99903	0.571943	-1.74673	0.0916471	0.45821	-10.0093
eo.stat	g__Peptacetobacter	-0.998191	0.571464	-1.74673	0.0916474	0.45821	-9.11098
eo.stat	s__Peptacetobacter hiranonis	-0.998191	0.571464	-1.74673	0.0916474	0.45821	-9.11098
eo.stat	s__Limosilactobacillus mucosae	-0.980525	0.561482	-1.74632	0.09172	0.45821	-5.68224
eo.stat	s__Dysosmobacter welbionis	-0.957058	0.548563	-1.74466	0.0920122	0.45821	-4.54146
eo.stat	o__Pseudomonadales	-0.949999	0.544749	-1.74392	0.0921438	0.45821	-4.3219
eo.stat	f__Moraxellaceae	-0.949999	0.544749	-1.74392	0.0921438	0.45821	-4.3219
eo.stat	g__Moraxella	-0.949999	0.544749	-1.74392	0.0921438	0.45821	-4.3219
eo.stat	s__Moraxella osloensis	-0.949999	0.544749	-1.74392	0.0921438	0.45821	-4.3219
eo.stat	g__Faecalitalea	-0.930868	0.534568	-1.74135	0.0926017	0.45821	-3.85451
eo.stat	s__Faecalitalea cylindroides	-0.930868	0.534568	-1.74135	0.0926017	0.45821	-3.85451
eo.stat	g__Coprobacter	-0.921837	0.529838	-1.73984	0.0928692	0.45821	-3.67736
eo.stat	s__Coprobacter secundus	-0.921837	0.529838	-1.73984	0.0928692	0.45821	-3.67736
eo.stat	o__Sphingomonadales	-0.91738	0.527521	-1.73904	0.0930133	0.45821	-3.59736
eo.stat	f__Sphingomonadaceae	-0.91738	0.527521	-1.73904	0.0930133	0.45821	-3.59736
eo.stat	g__Sphingomonas	-0.91738	0.527521	-1.73904	0.0930133	0.45821	-3.59736
eo.stat	s__Sphingomonas lutea	-0.91738	0.527521	-1.73904	0.0930133	0.45821	-3.59736
eo.stat	o__Propionibacteriales	-0.860504	0.498848	-1.72498	0.0955546	0.45821	-2.8417
eo.stat	f__Nocardioidaceae	-0.860504	0.498848	-1.72498	0.0955546	0.45821	-2.8417
eo.stat	g__Nocardioides	-0.860504	0.498848	-1.72498	0.0955546	0.45821	-2.8417
eo.stat	s__Nocardioides anomalus	-0.860504	0.498848	-1.72498	0.0955546	0.45821	-2.8417
eo.stat	g__Odoribacter	0.0128762	0.00762806	1.68801	0.102519	0.45821	3.6187
eo.stat	s__Odoribacter splanchnicus	0.0128762	0.00762806	1.68801	0.102519	0.45821	3.6187
eo.stat	f__Tannerellaceae	-0.00106995	0.000646383	-1.65528	0.109035	0.45821	-1.66571
eo.stat	g__Parabacteroides	-0.00107177	0.000648027	-1.6539	0.109317	0.45821	-1.66694
eo.stat	s__Prevotella dentalis	-0.636527	0.394624	-1.613	0.117961	0.45821	-1.46008
eo.stat	g__Flavobacterium	-0.558818	0.358319	-1.55955	0.130098	0.45821	-1.18056
eo.stat	s__Flavobacterium indicum	-0.558818	0.358319	-1.55955	0.130098	0.45821	-1.18056
eo.stat	c__Coriobacteriia	-0.00183543	0.00117945	-1.55618	0.130897	0.45821	-2.15021
eo.stat	s__[Ruminococcus] torques	-0.00368236	0.00237841	-1.54825	0.132793	0.45821	-3.03058
eo.stat	f__Lawsonellaceae	0.335888	0.217635	1.54336	0.133972	0.45821	2.71461
eo.stat	g__Lawsonella	0.335888	0.217635	1.54336	0.133972	0.45821	2.71461
eo.stat	s__Lawsonella clevelandensis	0.335888	0.217635	1.54336	0.133972	0.45821	2.71461
eo.stat	s__Alistipes indistinctus	0.54328	0.353089	1.53865	0.135116	0.45821	3.45152
eo.stat	s__Prevotella copri	0.0662024	0.0431458	1.53439	0.136158	0.45821	6.31164
eo.stat	o__Coriobacteriales	-0.00203731	0.00135031	-1.50877	0.142559	0.45821	-2.2443
eo.stat	s__Tannerella sp. oral taxon HOT-286	-0.483459	0.321462	-1.50394	0.143793	0.45821	-0.953046
eo.stat	s__Bacteroides eggerthii	0.925814	0.617128	1.5002	0.144756	0.45821	3.75271
eo.stat	s__Desulfovibrio desulfuricans	0.983368	0.660069	1.4898	0.147457	0.45821	5.90993
eo.stat	g__Blautia	-0.00163769	0.00110062	-1.48797	0.147935	0.45821	-1.32095
eo.stat	f__Coriobacteriaceae	-0.00212053	0.0014315	-1.48133	0.149685	0.45821	-2.28186
eo.stat	g__Collinsella	-0.00212053	0.0014315	-1.48133	0.149685	0.45821	-2.28186
eo.stat	s__Collinsella aerofaciens	-0.00212053	0.0014315	-1.48133	0.149685	0.45821	-2.28186
eo.stat	s__Fusobacterium hwasookii	0.999202	0.678889	1.47182	0.152221	0.45821	10.2921
eo.stat	s__Clostridium baratii	0.360851	0.245821	1.46794	0.153265	0.45821	2.87299
eo.stat	s__Alistipes sp. dk3624	-0.428182	0.29288	-1.46197	0.154883	0.45821	-0.806371
eo.stat	s__Bacteroides caccae	-0.00242189	0.00166134	-1.45779	0.156024	0.45821	-2.14745
eo.stat	g__Lacrimispora	-0.267173	0.183804	-1.45357	0.157182	0.45821	-4.01311
eo.stat	s__Lacrimispora saccharolytica	-0.267173	0.183804	-1.45357	0.157182	0.45821	-4.01311
eo.stat	g__Bacteroides	-0.000186775	0.000130006	-1.43666	0.161895	0.45821	-1.05422
eo.stat	s__Butyricimonas virosa	-0.245349	0.173985	-1.41017	0.169503	0.45821	-3.01924
eo.stat	s__Parabacteroides merdae	-0.00144085	0.00102352	-1.40773	0.170216	0.45821	-1.68061
eo.stat	s__Alistipes finegoldii	-0.0244719	0.0177191	-1.3811	0.178173	0.45821	-3.21368
eo.stat	s__Clostridium sp. C1	0.277242	0.203462	1.36262	0.183862	0.45821	4.44738
eo.stat	s__Blautia sp. SC05B48	-0.00257173	0.00191011	-1.34638	0.188979	0.45821	-1.51641
eo.stat	k__unclassified-p__Firmicutes	-1.90464e-05	1.42536e-05	-1.33625	0.192227	0.45821	-0.585262
eo.stat	p__Firmicutes	-1.90464e-05	1.42536e-05	-1.33625	0.192227	0.45821	-0.585262
eo.stat	g__Hungatella	0.0984488	0.0744669	1.32205	0.196851	0.45821	4.14843
eo.stat	s__Hungatella hathewayi	0.0984488	0.0744669	1.32205	0.196851	0.45821	4.14843
eo.stat	c__Erysipelotrichia	-0.000755293	0.0005743	-1.31515	0.199127	0.45821	-1.26932
eo.stat	o__Erysipelotrichales	-0.000755293	0.0005743	-1.31515	0.199127	0.45821	-1.26932
eo.stat	f__Erysipelotrichaceae	-0.000755293	0.0005743	-1.31515	0.199127	0.45821	-1.26932
eo.stat	o__Enterobacterales	0.681966	0.525881	1.29681	0.205283	0.45821	9.49436
eo.stat	g__Coprococcus	-0.00267254	0.00206282	-1.29558	0.205701	0.45821	-1.44826
eo.stat	f__Barnesiellaceae	-0.0848902	0.0666486	-1.2737	0.213243	0.45821	-2.7875
eo.stat	o__Actinomycetales	-0.0799105	0.0629512	-1.2694	0.214747	0.45821	-5.36975
eo.stat	f__Actinomycetaceae	-0.0799105	0.0629512	-1.2694	0.214747	0.45821	-5.36975
eo.stat	g__Anaerostipes	0.00689284	0.00545555	1.26346	0.216845	0.45821	2.56778
eo.stat	s__Anaerostipes hadrus	0.00747958	0.00597809	1.25117	0.221227	0.45821	2.66008
eo.stat	s__Prevotella oris	-0.0142246	0.0115283	-1.23389	0.227502	0.45821	-3.51969
eo.stat	g__Butyricimonas	-0.0417376	0.0340785	-1.22475	0.230874	0.45821	-4.15118
eo.stat	s__Bacteroides salyersiae	-0.00138753	0.00113549	-1.22197	0.231909	0.45821	-1.81865
eo.stat	g__Mobiluncus	-0.0787107	0.0644617	-1.22105	0.232251	0.45821	-4.68644
eo.stat	s__Mobiluncus curtisii	-0.0787107	0.0644617	-1.22105	0.232251	0.45821	-4.68644
eo.stat	s__Leptotrichia sp. oral taxon 212	0.762713	0.62669	1.21705	0.233744	0.45821	3.82981
eo.stat	f__Enterobacteriaceae	0.993388	0.816996	1.2159	0.234174	0.45821	7.24075
eo.stat	g__Escherichia	0.993388	0.816996	1.2159	0.234174	0.45821	7.24075
eo.stat	s__Escherichia coli	0.993388	0.816996	1.2159	0.234174	0.45821	7.24075
eo.stat	g__Monoglobus	0.451549	0.37296	1.21072	0.236125	0.45821	5.36301
eo.stat	s__Monoglobus pectinilyticus	0.451549	0.37296	1.21072	0.236125	0.45821	5.36301
eo.stat	g__Ruminococcus	-0.00798313	0.00666992	-1.19688	0.241387	0.45821	-2.20617
eo.stat	s__Ruminococcus bicirculans	-0.00798313	0.00666992	-1.19688	0.241387	0.45821	-2.20617
eo.stat	s__Porphyromonas sp. oral taxon 275	0.998465	0.835691	1.19478	0.242197	0.45821	9.34769
eo.stat	s__Alistipes communis	-0.108184	0.0907225	-1.19247	0.243086	0.45821	-4.69638
eo.stat	c__Candidatus	0.548384	0.460946	1.18969	0.244158	0.45821	4.54392
eo.stat	o__Candidatus	0.548384	0.460946	1.18969	0.244158	0.45821	4.54392
eo.stat	f__Candidatus	0.548384	0.460946	1.18969	0.244158	0.45821	4.54392
eo.stat	s__Candidatus Nanosynbacter lyticus	0.548384	0.460946	1.18969	0.244158	0.45821	4.54392
eo.stat	d__Archaea	0.392745	0.332308	1.18187	0.247198	0.45821	4.05448
eo.stat	k__unclassified-p__Euryarchaeota	0.392745	0.332308	1.18187	0.247198	0.45821	4.05448
eo.stat	p__Euryarchaeota	0.392745	0.332308	1.18187	0.247198	0.45821	4.05448
eo.stat	c__Methanobacteria	0.392745	0.332308	1.18187	0.247198	0.45821	4.05448
eo.stat	o__Methanobacteriales	0.392745	0.332308	1.18187	0.247198	0.45821	4.05448
eo.stat	f__Methanobacteriaceae	0.392745	0.332308	1.18187	0.247198	0.45821	4.05448
eo.stat	g__Methanobrevibacter	0.392745	0.332308	1.18187	0.247198	0.45821	4.05448
eo.stat	s__Methanobrevibacter smithii	0.392745	0.332308	1.18187	0.247198	0.45821	4.05448
eo.stat	f__Dietziaceae	0.934972	0.79127	1.18161	0.2473	0.45821	3.94279
eo.stat	g__Dietzia	0.934972	0.79127	1.18161	0.2473	0.45821	3.94279
eo.stat	s__Dietzia sp. oral taxon 368	0.934972	0.79127	1.18161	0.2473	0.45821	3.94279
eo.stat	s__Phascolarctobacterium faecium	0.127476	0.107943	1.18096	0.247554	0.45821	3.63785
eo.stat	k__unclassified-p__Candidatus	0.55682	0.475022	1.1722	0.250996	0.45821	5.15089
eo.stat	p__Candidatus	0.55682	0.475022	1.1722	0.250996	0.45821	5.15089
eo.stat	g__Candidatus	0.55682	0.475022	1.1722	0.250996	0.45821	5.15089
eo.stat	s__Bacteroides cellulosilyticus	0.00524244	0.00449416	1.1665	0.253252	0.45821	2.7818
eo.stat	f__Morganellaceae	0.998895	0.863483	1.15682	0.25712	0.45821	9.82196
eo.stat	g__Morganella	0.998895	0.863483	1.15682	0.25712	0.45821	9.82196
eo.stat	s__Morganella morganii	0.998895	0.863483	1.15682	0.25712	0.45821	9.82196
eo.stat	o__Neisseriales	0.99773	0.862478	1.15682	0.257121	0.45821	8.78322
eo.stat	f__Neisseriaceae	0.99773	0.862478	1.15682	0.257121	0.45821	8.78322
eo.stat	g__Eikenella	0.997493	0.862273	1.15682	0.257121	0.45821	8.63966
eo.stat	s__Eikenella exigua	0.997493	0.862273	1.15682	0.257121	0.45821	8.63966
eo.stat	g__Filifactor	0.994891	0.86003	1.15681	0.257125	0.45821	7.61282
eo.stat	s__Filifactor alocis	0.994891	0.86003	1.15681	0.257125	0.45821	7.61282
eo.stat	o__Cardiobacteriales	0.988936	0.854914	1.15677	0.257142	0.45821	6.49802
eo.stat	f__Cardiobacteriaceae	0.988936	0.854914	1.15677	0.257142	0.45821	6.49802
eo.stat	g__Cardiobacterium	0.988936	0.854914	1.15677	0.257142	0.45821	6.49802
eo.stat	s__Cardiobacterium hominis	0.988936	0.854914	1.15677	0.257142	0.45821	6.49802
eo.stat	s__Leptotrichia sp. oral taxon 221	0.983211	0.850016	1.1567	0.25717	0.45821	5.89634
eo.stat	g__Clostridioides	0.982143	0.849105	1.15668	0.257177	0.45821	5.80736
eo.stat	s__Clostridioides difficile	0.982143	0.849105	1.15668	0.257177	0.45821	5.80736
eo.stat	s__Fusobacterium necrophorum	0.979274	0.84666	1.15663	0.257196	0.45821	5.59239
eo.stat	g__Kingella	0.976597	0.844384	1.15658	0.257217	0.45821	5.41714
eo.stat	s__Kingella oralis	0.976597	0.844384	1.15658	0.257217	0.45821	5.41714
eo.stat	s__Porphyromonas gingivalis	0.975142	0.843149	1.15655	0.25723	0.45821	5.33016
eo.stat	c__unclassified-g__Candidatus	0.955148	0.826472	1.15569	0.257573	0.45821	4.47869
eo.stat	o__unclassified-g__Candidatus	0.955148	0.826472	1.15569	0.257573	0.45821	4.47869
eo.stat	f__unclassified-g__Candidatus	0.955148	0.826472	1.15569	0.257573	0.45821	4.47869
eo.stat	s__Candidatus Saccharimonas aalborgensis	0.955148	0.826472	1.15569	0.257573	0.45821	4.47869
eo.stat	s__Coprococcus sp. ART55/1	0.951716	0.823593	1.15557	0.257625	0.45821	4.37232
eo.stat	g__Amedibacterium	0.939344	0.813273	1.15502	0.257846	0.45821	4.0432
eo.stat	s__Amedibacterium intestinale	0.939344	0.813273	1.15502	0.257846	0.45821	4.0432
eo.stat	f__Corynebacteriaceae	-0.182839	0.158316	-1.1549	0.257894	0.45821	-2.30491
eo.stat	g__Corynebacterium	-0.182839	0.158316	-1.1549	0.257894	0.45821	-2.30491
eo.stat	s__Treponema parvum	0.929427	0.805065	1.15447	0.258064	0.45821	3.82473
eo.stat	s__Oscillibacter sp. PEA192	0.919843	0.797185	1.15386	0.25831	0.45821	3.64103
eo.stat	s__Prevotella nigrescens	-0.0759462	0.0658452	-1.1534	0.258495	0.45821	-6.79728
eo.stat	g__Megasphaera	0.886999	0.770533	1.15115	0.259406	0.45821	3.14559
eo.stat	s__Megasphaera stantonii	0.886999	0.770533	1.15115	0.259406	0.45821	3.14559
eo.stat	s__Treponema sp. OMZ 804	0.848615	0.739992	1.14679	0.261174	0.45821	2.72371
eo.stat	s__Gordonibacter urolithinfaciens	0.836348	0.730349	1.14513	0.261848	0.45821	2.61129
eo.stat	s__Oscillibacter sp. NSJ-62	0.822172	0.719267	1.14307	0.26269	0.45821	2.49145
eo.stat	g__Faecalicatena	0.7955	0.698573	1.13875	0.264457	0.45821	2.28983
eo.stat	s__Faecalicatena sp. Marseille-Q4148	0.7955	0.698573	1.13875	0.264457	0.45821	2.28983
eo.stat	k__unclassified-p__Gemmatimonadetes	7.20478e-17	6.37456e-17	1.13024	0.267964	0.45821	0
eo.stat	k__unclassified-p__Deinococcus	7.20478e-17	6.37456e-17	1.13024	0.267964	0.45821	0
eo.stat	k__unclassified-p__Cyanobacteria	7.20478e-17	6.37456e-17	1.13024	0.267964	0.45821	0
eo.stat	p__Gemmatimonadetes	7.20478e-17	6.37456e-17	1.13024	0.267964	0.45821	0
eo.stat	p__Deinococcus	7.20478e-17	6.37456e-17	1.13024	0.267964	0.45821	0
eo.stat	p__Cyanobacteria	7.20478e-17	6.37456e-17	1.13024	0.267964	0.45821	0
eo.stat	c__Gemmatimonadetes	7.20478e-17	6.37456e-17	1.13024	0.267964	0.45821	0
eo.stat	c__Deinococci	7.20478e-17	6.37456e-17	1.13024	0.267964	0.45821	0
eo.stat	c__unclassified-g__Ndongobacter	7.20478e-17	6.37456e-17	1.13024	0.267964	0.45821	0
eo.stat	c__Thermoplasmata	7.20478e-17	6.37456e-17	1.13024	0.267964	0.45821	0
eo.stat	c__Cytophagia	7.20478e-17	6.37456e-17	1.13024	0.267964	0.45821	0
eo.stat	c__unclassified-o__Nostocales	7.20478e-17	6.37456e-17	1.13024	0.267964	0.45821	0
eo.stat	o__Gemmatimonadales	7.20478e-17	6.37456e-17	1.13024	0.267964	0.45821	0
eo.stat	o__Deinococcales	7.20478e-17	6.37456e-17	1.13024	0.267964	0.45821	0
eo.stat	o__Bacillales	7.20478e-17	6.37456e-17	1.13024	0.267964	0.45821	0
eo.stat	o__unclassified-g__Ndongobacter	7.20478e-17	6.37456e-17	1.13024	0.267964	0.45821	0
eo.stat	o__Methanomassiliicoccales	7.20478e-17	6.37456e-17	1.13024	0.267964	0.45821	0
eo.stat	o__Cytophagales	7.20478e-17	6.37456e-17	1.13024	0.267964	0.45821	0
eo.stat	o__Rhodospirillales	7.20478e-17	6.37456e-17	1.13024	0.267964	0.45821	0
eo.stat	o__Chromatiales	7.20478e-17	6.37456e-17	1.13024	0.267964	0.45821	0
eo.stat	o__Nostocales	7.20478e-17	6.37456e-17	1.13024	0.267964	0.45821	0
eo.stat	f__Gemmatimonadaceae	7.20478e-17	6.37456e-17	1.13024	0.267964	0.45821	0
eo.stat	f__Pectobacteriaceae	7.20478e-17	6.37456e-17	1.13024	0.267964	0.45821	0
eo.stat	f__Deinococcaceae	7.20478e-17	6.37456e-17	1.13024	0.267964	0.45821	0
eo.stat	f__Muribaculaceae	7.20478e-17	6.37456e-17	1.13024	0.267964	0.45821	0
eo.stat	f__Staphylococcaceae	7.20478e-17	6.37456e-17	1.13024	0.267964	0.45821	0
eo.stat	f__Propionibacteriaceae	7.20478e-17	6.37456e-17	1.13024	0.267964	0.45821	0
eo.stat	f__unclassified-g__Ndongobacter	7.20478e-17	6.37456e-17	1.13024	0.267964	0.45821	0
eo.stat	f__Methanomassiliicoccaceae	7.20478e-17	6.37456e-17	1.13024	0.267964	0.45821	0
eo.stat	f__Cytophagaceae	7.20478e-17	6.37456e-17	1.13024	0.267964	0.45821	0
eo.stat	f__Acetobacteraceae	7.20478e-17	6.37456e-17	1.13024	0.267964	0.45821	0
eo.stat	f__Comamonadaceae	7.20478e-17	6.37456e-17	1.13024	0.267964	0.45821	0
eo.stat	f__Bradyrhizobiaceae	7.20478e-17	6.37456e-17	1.13024	0.267964	0.45821	0
eo.stat	f__Chromatiaceae	7.20478e-17	6.37456e-17	1.13024	0.267964	0.45821	0
eo.stat	f__Oxalobacteraceae	7.20478e-17	6.37456e-17	1.13024	0.267964	0.45821	0
eo.stat	f__Nostocaceae	7.20478e-17	6.37456e-17	1.13024	0.267964	0.45821	0
eo.stat	g__Gemmatirosa	7.20478e-17	6.37456e-17	1.13024	0.267964	0.45821	0
eo.stat	g__Pectobacterium	7.20478e-17	6.37456e-17	1.13024	0.267964	0.45821	0
eo.stat	g__Deinococcus	7.20478e-17	6.37456e-17	1.13024	0.267964	0.45821	0
eo.stat	g__Acutalibacter	7.20478e-17	6.37456e-17	1.13024	0.267964	0.45821	0
eo.stat	g__Faecalibaculum	7.20478e-17	6.37456e-17	1.13024	0.267964	0.45821	0
eo.stat	g__Muribaculum	7.20478e-17	6.37456e-17	1.13024	0.267964	0.45821	0
eo.stat	g__Nosocomiicoccus	7.20478e-17	6.37456e-17	1.13024	0.267964	0.45821	0
eo.stat	g__Cutibacterium	7.20478e-17	6.37456e-17	1.13024	0.267964	0.45821	0
eo.stat	g__Sarcina	7.20478e-17	6.37456e-17	1.13024	0.267964	0.45821	0
eo.stat	g__Anaerotignum	7.20478e-17	6.37456e-17	1.13024	0.267964	0.45821	0
eo.stat	g__Murdochiella	7.20478e-17	6.37456e-17	1.13024	0.267964	0.45821	0
eo.stat	g__Ndongobacter	7.20478e-17	6.37456e-17	1.13024	0.267964	0.45821	0
eo.stat	g__Lactobacillus	7.20478e-17	6.37456e-17	1.13024	0.267964	0.45821	0
eo.stat	g__Methanomassiliicoccus	7.20478e-17	6.37456e-17	1.13024	0.267964	0.45821	0
eo.stat	g__Aquirufa	7.20478e-17	6.37456e-17	1.13024	0.267964	0.45821	0
eo.stat	g__Acidibrevibacterium	7.20478e-17	6.37456e-17	1.13024	0.267964	0.45821	0
eo.stat	g__Microlunatus	7.20478e-17	6.37456e-17	1.13024	0.267964	0.45821	0
eo.stat	g__Schlegelella	7.20478e-17	6.37456e-17	1.13024	0.267964	0.45821	0
eo.stat	g__Bradyrhizobium	7.20478e-17	6.37456e-17	1.13024	0.267964	0.45821	0
eo.stat	g__Rheinheimera	7.20478e-17	6.37456e-17	1.13024	0.267964	0.45821	0
eo.stat	g__Duganella	7.20478e-17	6.37456e-17	1.13024	0.267964	0.45821	0
eo.stat	g__Propionibacterium	7.20478e-17	6.37456e-17	1.13024	0.267964	0.45821	0
eo.stat	g__Acinetobacter	7.20478e-17	6.37456e-17	1.13024	0.267964	0.45821	0
eo.stat	g__Anabaena	7.20478e-17	6.37456e-17	1.13024	0.267964	0.45821	0
eo.stat	g__Enterobacter	7.20478e-17	6.37456e-17	1.13024	0.267964	0.45821	0
eo.stat	g__Ethanoligenens	7.20478e-17	6.37456e-17	1.13024	0.267964	0.45821	0
eo.stat	s__Gemmatirosa kalamazoonesis	7.20478e-17	6.37456e-17	1.13024	0.267964	0.45821	0
eo.stat	s__Pectobacterium parmentieri	7.20478e-17	6.37456e-17	1.13024	0.267964	0.45821	0
eo.stat	s__Deinococcus radiopugnans	7.20478e-17	6.37456e-17	1.13024	0.267964	0.45821	0
eo.stat	s__Acutalibacter muris	7.20478e-17	6.37456e-17	1.13024	0.267964	0.45821	0
eo.stat	s__Faecalibaculum rodentium	7.20478e-17	6.37456e-17	1.13024	0.267964	0.45821	0
eo.stat	s__Muribaculum gordoncarteri	7.20478e-17	6.37456e-17	1.13024	0.267964	0.45821	0
eo.stat	s__Nosocomiicoccus ampullae	7.20478e-17	6.37456e-17	1.13024	0.267964	0.45821	0
eo.stat	s__Blautia producta	7.20478e-17	6.37456e-17	1.13024	0.267964	0.45821	0
eo.stat	s__Cutibacterium modestum	7.20478e-17	6.37456e-17	1.13024	0.267964	0.45821	0
eo.stat	s__Prevotella sp. oral taxon 475	7.20478e-17	6.37456e-17	1.13024	0.267964	0.45821	0
eo.stat	s__Sarcina sp. JB2	7.20478e-17	6.37456e-17	1.13024	0.267964	0.45821	0
eo.stat	s__Anaerotignum propionicum	7.20478e-17	6.37456e-17	1.13024	0.267964	0.45821	0
eo.stat	s__Corynebacterium kroppenstedtii	7.20478e-17	6.37456e-17	1.13024	0.267964	0.45821	0
eo.stat	s__Anaerococcus prevotii	7.20478e-17	6.37456e-17	1.13024	0.267964	0.45821	0
eo.stat	s__Murdochiella vaginalis	7.20478e-17	6.37456e-17	1.13024	0.267964	0.45821	0
eo.stat	s__Ndongobacter massiliensis	7.20478e-17	6.37456e-17	1.13024	0.267964	0.45821	0
eo.stat	s__Alistipes dispar	7.20478e-17	6.37456e-17	1.13024	0.267964	0.45821	0
eo.stat	s__Bacteroides helcogenes	7.20478e-17	6.37456e-17	1.13024	0.267964	0.45821	0
eo.stat	s__Lactobacillus jensenii	7.20478e-17	6.37456e-17	1.13024	0.267964	0.45821	0
eo.stat	s__Christensenella minuta	7.20478e-17	6.37456e-17	1.13024	0.267964	0.45821	0
eo.stat	s__Candidatus Methanomassiliicoccus intestinalis	7.20478e-17	6.37456e-17	1.13024	0.267964	0.45821	0
eo.stat	s__Bacteroides zhangwenhongi	7.20478e-17	6.37456e-17	1.13024	0.267964	0.45821	0
eo.stat	s__Aquirufa nivalisilvae	7.20478e-17	6.37456e-17	1.13024	0.267964	0.45821	0
eo.stat	s__Acidibrevibacterium fodinaquatile	7.20478e-17	6.37456e-17	1.13024	0.267964	0.45821	0
eo.stat	s__Microlunatus sagamiharensis	7.20478e-17	6.37456e-17	1.13024	0.267964	0.45821	0
eo.stat	s__Schlegelella thermodepolymerans	7.20478e-17	6.37456e-17	1.13024	0.267964	0.45821	0
eo.stat	s__Candidatus Methanoplasma termitum	7.20478e-17	6.37456e-17	1.13024	0.267964	0.45821	0
eo.stat	s__Bradyrhizobium sp. PSBB068	7.20478e-17	6.37456e-17	1.13024	0.267964	0.45821	0
eo.stat	s__Rheinheimera sp. F8	7.20478e-17	6.37456e-17	1.13024	0.267964	0.45821	0
eo.stat	s__Duganella sp. AF9R3	7.20478e-17	6.37456e-17	1.13024	0.267964	0.45821	0
eo.stat	s__Propionibacterium acidifaciens	7.20478e-17	6.37456e-17	1.13024	0.267964	0.45821	0
eo.stat	s__Acinetobacter haemolyticus	7.20478e-17	6.37456e-17	1.13024	0.267964	0.45821	0
eo.stat	s__Anabaena sp. YBS01	7.20478e-17	6.37456e-17	1.13024	0.267964	0.45821	0
eo.stat	s__Capnocytophaga sputigena	7.20478e-17	6.37456e-17	1.13024	0.267964	0.45821	0
eo.stat	s__Enterobacter hormaechei	7.20478e-17	6.37456e-17	1.13024	0.267964	0.45821	0
eo.stat	s__Ethanoligenens harbinense	7.20478e-17	6.37456e-17	1.13024	0.267964	0.45821	0
eo.stat	o__Caulobacterales	0.734818	0.65206	1.12692	0.269343	0.45821	1.91494
eo.stat	f__Caulobacteraceae	0.734818	0.65206	1.12692	0.269343	0.45821	1.91494
eo.stat	g__Asticcacaulis	0.734818	0.65206	1.12692	0.269343	0.45821	1.91494
eo.stat	s__Asticcacaulis excentricus	0.734818	0.65206	1.12692	0.269343	0.45821	1.91494
eo.stat	g__Veillonella	0.00447207	0.00398671	1.12175	0.271499	0.45821	2.45469
eo.stat	s__Veillonella parvula	0.00447207	0.00398671	1.12175	0.271499	0.45821	2.45469
eo.stat	g__Barnesiella	-0.0819544	0.0731449	-1.12044	0.272045	0.45821	-2.51943
eo.stat	s__Barnesiella viscericola	-0.0819544	0.0731449	-1.12044	0.272045	0.45821	-2.51943
eo.stat	o__Hyphomicrobiales	0.673435	0.605415	1.11235	0.275446	0.45821	1.61456
eo.stat	f__Rhizobiaceae	0.673435	0.605415	1.11235	0.275446	0.45821	1.61456
eo.stat	g__Neorhizobium	0.673435	0.605415	1.11235	0.275446	0.45821	1.61456
eo.stat	s__Neorhizobium sp. NCHU2750	0.673435	0.605415	1.11235	0.275446	0.45821	1.61456
eo.stat	c__Flavobacteriia	-0.0987385	0.0890671	-1.10859	0.277041	0.45821	-5.97347
eo.stat	o__Flavobacteriales	-0.0987385	0.0890671	-1.10859	0.277041	0.45821	-5.97347
eo.stat	f__Flavobacteriaceae	-0.0987385	0.0890671	-1.10859	0.277041	0.45821	-5.97347
eo.stat	g__Capnocytophaga	-0.0987353	0.089148	-1.10754	0.277483	0.45821	-5.97055
eo.stat	s__Capnocytophaga gingivalis	-0.0987353	0.089148	-1.10754	0.277483	0.45821	-5.97055
eo.stat	s__Coprococcus catus	-0.0106813	0.00965153	-1.10669	0.277845	0.45821	-2.15512
eo.stat	s__Clostridium butyricum	-0.268946	0.243037	-1.1066	0.277882	0.45821	-2.65784
eo.stat	s__Butyricimonas faecalis	-0.0472307	0.0429061	-1.10079	0.280361	0.460664	-4.22137
eo.stat	f__Oscillospiraceae	-5.78597e-05	5.294e-05	-1.09293	0.283739	0.461337	-0.761403
eo.stat	g__Lachnospira	0.0159925	0.0146329	1.09291	0.283747	0.461337	2.13303
eo.stat	s__Lachnospira eligens	0.0159925	0.0146329	1.09291	0.283747	0.461337	2.13303
eo.stat	s__Dysosmobacter sp. Marseille-Q4140	0.0351568	0.0324386	1.08379	0.287701	0.462333	4.84731
eo.stat	g__Anaerobutyricum	0.00624057	0.00578166	1.07937	0.289632	0.462333	2.14921
eo.stat	s__Anaerobutyricum hallii	0.00624057	0.00578166	1.07937	0.289632	0.462333	2.14921
eo.stat	s__Prevotella intermedia	0.467366	0.434193	1.0764	0.290935	0.462333	7.77644
eo.stat	g__Megamonas	0.545706	0.507592	1.07509	0.291513	0.462333	1.1383
eo.stat	s__Megamonas funiformis	0.545706	0.507592	1.07509	0.291513	0.462333	1.1383
eo.stat	o__Burkholderiales	-0.0548542	0.0513847	-1.06752	0.294855	0.462333	-4.86775
eo.stat	f__Sutterellaceae	-0.0548542	0.0513847	-1.06752	0.294855	0.462333	-4.86775
eo.stat	g__Sutterella	-0.0548542	0.0513847	-1.06752	0.294855	0.462333	-4.86775
eo.stat	s__Sutterella wadsworthensis	-0.0548542	0.0513847	-1.06752	0.294855	0.462333	-4.86775
eo.stat	c__Gammaproteobacteria	0.0479935	0.0450282	1.06585	0.295594	0.462333	5.80678
eo.stat	c__Clostridia	-2.6981e-05	2.54045e-05	-1.06206	0.297285	0.462333	-0.591034
eo.stat	o__Eubacteriales	-2.6981e-05	2.54045e-05	-1.06206	0.297285	0.462333	-0.591034
eo.stat	s__Tannerella forsythia	0.456704	0.437083	1.04489	0.305011	0.472767	0.880189
eo.stat	s__Prevotella veroralis	-0.0706292	0.0679041	-1.04013	0.307177	0.473836	-2.55982
eo.stat	s__Porphyromonas cangingivalis	-0.095982	0.0923879	-1.0389	0.307739	0.473836	-2.68732
eo.stat	g__Phocaeicola	0.000108351	0.000104941	1.03249	0.310679	0.476784	0.833678
eo.stat	s__Bacteroides ovatus	-0.00236071	0.00229788	-1.02734	0.313054	0.47885	-1.80745
eo.stat	s__Phascolarctobacterium sp. Marseille-Q4147	-0.184753	0.181989	-1.01518	0.31871	0.485623	-2.58436
eo.stat	s__Bacteroides uniformis	-0.00127576	0.00125896	-1.01335	0.319571	0.485623	-1.39027
eo.stat	g__Dysosmobacter	0.0188381	0.0187209	1.00626	0.32291	0.487525	3.98993
eo.stat	s__Leptotrichia wadei	-0.00742543	0.00737943	-1.00623	0.32292	0.487525	-3.82338
eo.stat	g__Bulleidia	-0.0141442	0.0143266	-0.987268	0.331966	0.491249	-3.82956
eo.stat	s__Bulleidia sp. zg-1006	-0.0141442	0.0143266	-0.987268	0.331966	0.491249	-3.82956
eo.stat	c__Epsilonproteobacteria	-0.0148394	0.0150566	-0.985577	0.332781	0.491249	-2.41104
eo.stat	o__Campylobacterales	-0.0148394	0.0150566	-0.985577	0.332781	0.491249	-2.41104
eo.stat	f__Campylobacteraceae	-0.0148394	0.0150566	-0.985577	0.332781	0.491249	-2.41104
eo.stat	g__Campylobacter	-0.0148394	0.0150566	-0.985577	0.332781	0.491249	-2.41104
eo.stat	s__Campylobacter ureolyticus	-0.0148394	0.0150566	-0.985577	0.332781	0.491249	-2.41104
eo.stat	s__Peptoniphilus harei	0.0181782	0.0187214	0.970984	0.33987	0.500125	1.88731
eo.stat	s__Prevotella sp. WR041	0.218875	0.229132	0.955238	0.347633	0.509934	0.356375
eo.stat	f__Leptotrichiaceae	-0.00443431	0.00467163	-0.9492	0.35064	0.511121	-3.14693
eo.stat	g__Leptotrichia	-0.00443431	0.00467163	-0.9492	0.35064	0.511121	-3.14693
eo.stat	s__Prevotella enoeca	0.266815	0.29005	0.919894	0.365486	0.525486	2.4472
eo.stat	f__Prevotellaceae	-0.000288158	0.000315127	-0.914419	0.368305	0.525486	-1.01462
eo.stat	g__Prevotella	-0.000288158	0.000315127	-0.914419	0.368305	0.525486	-1.01462
eo.stat	k__unclassified-p__Spirochaetes	-0.035962	0.039525	-0.909854	0.370666	0.525486	-1.79166
eo.stat	p__Spirochaetes	-0.035962	0.039525	-0.909854	0.370666	0.525486	-1.79166
eo.stat	c__Spirochaetia	-0.035962	0.039525	-0.909854	0.370666	0.525486	-1.79166
eo.stat	o__Spirochaetales	-0.035962	0.039525	-0.909854	0.370666	0.525486	-1.79166
eo.stat	f__Treponemataceae	-0.035962	0.039525	-0.909854	0.370666	0.525486	-1.79166
eo.stat	g__Treponema	-0.035962	0.039525	-0.909854	0.370666	0.525486	-1.79166
eo.stat	s__Erysipelatoclostridium ramosum	0.00485739	0.00545601	0.890283	0.3809	0.538354	1.28353
eo.stat	g__Longicatena	-0.00408876	0.00464925	-0.879446	0.386645	0.543172	-1.58718
eo.stat	s__Longicatena caecimuris	-0.00408876	0.00464925	-0.879446	0.386645	0.543172	-1.58718
eo.stat	g__Paeniclostridium	0.091963	0.106405	0.864274	0.394782	0.551272	1.88332
eo.stat	s__Paeniclostridium sordellii	0.091963	0.106405	0.864274	0.394782	0.551272	1.88332
eo.stat	g__Oscillibacter	-0.000374506	0.000440576	-0.850038	0.402514	0.559624	-1.00763
eo.stat	o__Acidaminococcales	0.0193461	0.0229098	0.844448	0.405577	0.559624	1.48815
eo.stat	f__Acidaminococcaceae	0.0193461	0.0229098	0.844448	0.405577	0.559624	1.48815
eo.stat	g__Phascolarctobacterium	0.0193461	0.0229098	0.844448	0.405577	0.559624	1.48815
eo.stat	s__Limosilactobacillus fermentum	0.241238	0.287124	0.840188	0.40792	0.560202	2.27735
eo.stat	g__Mediterraneibacter	-0.000308223	0.000367234	-0.839309	0.408405	0.560202	-0.891012
eo.stat	s__Blautia obeum	-0.0119483	0.0143257	-0.834045	0.411315	0.562534	-1.25214
eo.stat	f__unclassified-g__Massilistercora	0.0137709	0.0168938	0.815145	0.421869	0.571465	1.22296
eo.stat	g__Massilistercora	0.0137709	0.0168938	0.815145	0.421869	0.571465	1.22296
eo.stat	s__Massilistercora timonensis	0.0137709	0.0168938	0.815145	0.421869	0.571465	1.22296
eo.stat	s__Alistipes shahii	-0.00505525	0.00621373	-0.813561	0.422761	0.571465	-1.22341
eo.stat	s__Oscillibacter sp. MM50	-0.000450155	0.000571268	-0.787993	0.437321	0.588155	-1.0474
eo.stat	g__Ruthenibacterium	0.00179121	0.00228319	0.784522	0.439321	0.588155	1.23812
eo.stat	s__Ruthenibacterium lactatiformans	0.00179121	0.00228319	0.784522	0.439321	0.588155	1.23812
eo.stat	s__Bacteroides caecimuris	-0.0576645	0.0736405	-0.783055	0.440168	0.588155	-1.36555
eo.stat	f__Rikenellaceae	-0.000245776	0.000323751	-0.759151	0.454106	0.603209	-0.720222
eo.stat	g__Alistipes	-0.000245776	0.000323751	-0.759151	0.454106	0.603209	-0.720222
eo.stat	c__Bacilli	-0.0440504	0.058825	-0.748839	0.460199	0.603209	-1.74966
eo.stat	o__Lactobacillales	-0.0440504	0.058825	-0.748839	0.460199	0.603209	-1.74966
eo.stat	f__Lactobacillaceae	-0.0440504	0.058825	-0.748839	0.460199	0.603209	-1.74966
eo.stat	g__Limosilactobacillus	-0.0440504	0.058825	-0.748839	0.460199	0.603209	-1.74966
eo.stat	s__Phocaeicola dorei	0.000271901	0.000363355	0.748308	0.460514	0.603209	0.806723
eo.stat	s__Coprococcus comes	-0.00377981	0.00506726	-0.745927	0.461928	0.603361	-1.15481
eo.stat	s__Clostridium perfringens	-0.00407825	0.00548646	-0.74333	0.463474	0.603685	-1.34091
eo.stat	s__Phocaeicola vulgatus	0.000179826	0.000247116	0.727701	0.472838	0.610392	0.850313
eo.stat	k__unclassified-p__Synergistetes	0.0515078	0.0718069	0.71731	0.479125	0.610392	1.84245
eo.stat	p__Synergistetes	0.0515078	0.0718069	0.71731	0.479125	0.610392	1.84245
eo.stat	c__Synergistia	0.0515078	0.0718069	0.71731	0.479125	0.610392	1.84245
eo.stat	o__Synergistales	0.0515078	0.0718069	0.71731	0.479125	0.610392	1.84245
eo.stat	f__Synergistaceae	0.0515078	0.0718069	0.71731	0.479125	0.610392	1.84245
eo.stat	g__Cloacibacillus	0.0515078	0.0718069	0.71731	0.479125	0.610392	1.84245
eo.stat	s__Cloacibacillus porcorum	0.0515078	0.0718069	0.71731	0.479125	0.610392	1.84245
eo.stat	f__Odoribacteraceae	0.00100464	0.00141619	0.709391	0.483948	0.614852	0.9276
eo.stat	k__unclassified-p__Proteobacteria	0.000407407	0.000597091	0.682321	0.500642	0.632605	0.807607
eo.stat	p__Proteobacteria	0.000407407	0.000597091	0.682321	0.500642	0.632605	0.807607
eo.stat	d__Bacteria	-2.91523e-06	4.35161e-06	-0.669921	0.508396	0.633872	-0.245328
eo.stat	c__Alphaproteobacteria	-0.0888132	0.133363	-0.66595	0.510893	0.633872	-1.05308
eo.stat	d__Eukaryota	5.87211e-06	8.91058e-06	0.659004	0.515277	0.633872	0.347109
eo.stat	k__Metazoa	5.87211e-06	8.91058e-06	0.659004	0.515277	0.633872	0.347109
eo.stat	p__Chordata	5.87211e-06	8.91058e-06	0.659004	0.515277	0.633872	0.347109
eo.stat	c__Mammalia	5.87211e-06	8.91058e-06	0.659004	0.515277	0.633872	0.347109
eo.stat	o__Primates	5.87211e-06	8.91058e-06	0.659004	0.515277	0.633872	0.347109
eo.stat	f__Hominidae	5.87211e-06	8.91058e-06	0.659004	0.515277	0.633872	0.347109
eo.stat	g__Homo	5.87211e-06	8.91058e-06	0.659004	0.515277	0.633872	0.347109
eo.stat	s__Homo sapiens	5.87211e-06	8.91058e-06	0.659004	0.515277	0.633872	0.347109
eo.stat	g__Solibaculum	-0.213659	0.326975	-0.65344	0.518803	0.634851	-0.850155
eo.stat	s__Solibaculum mannosilyticum	-0.213659	0.326975	-0.65344	0.518803	0.634851	-0.850155
eo.stat	s__Lachnoclostridium phocaeense	0.127083	0.196014	0.648334	0.522051	0.637149	1.52539
eo.stat	s__Parabacteroides goldsteinii	0.00851365	0.0134721	0.631946	0.532548	0.648259	1.25395
eo.stat	s__Akkermansia muciniphila	0.000161942	0.000259058	0.625119	0.536955	0.651917	0.935264
eo.stat	s__Anaerostipes caccae	-0.101275	0.16729	-0.605386	0.549798	0.665771	-0.939556
eo.stat	g__Clostridium	-0.00163743	0.00275975	-0.593326	0.557726	0.673617	-0.724673
eo.stat	s__[Ruminococcus] gnavus	0.000415794	0.000722276	0.575672	0.569435	0.68459	0.606814
eo.stat	f__Peptostreptococcaceae	-0.00179828	0.00320932	-0.560329	0.579711	0.68459	-1.00489
eo.stat	k__unclassified-p__Verrucomicrobia	0.000114943	0.000207139	0.554907	0.583364	0.68459	0.720268
eo.stat	p__Verrucomicrobia	0.000114943	0.000207139	0.554907	0.583364	0.68459	0.720268
eo.stat	c__Verrucomicrobiae	0.000114943	0.000207139	0.554907	0.583364	0.68459	0.720268
eo.stat	o__Verrucomicrobiales	0.000114943	0.000207139	0.554907	0.583364	0.68459	0.720268
eo.stat	f__Akkermansiaceae	0.000114943	0.000207139	0.554907	0.583364	0.68459	0.720268
eo.stat	g__Akkermansia	0.000114943	0.000207139	0.554907	0.583364	0.68459	0.720268
eo.stat	c__Tissierellia	-0.000161409	0.000293936	-0.549132	0.587268	0.68459	-0.660042
eo.stat	o__Tissierellales	-0.000161409	0.000293936	-0.549132	0.587268	0.68459	-0.660042
eo.stat	f__Peptoniphilaceae	-0.000161409	0.000293936	-0.549132	0.587268	0.68459	-0.660042
eo.stat	f__unclassified-g__Intestinimonas	-0.00262662	0.00478521	-0.548904	0.587422	0.68459	-0.872761
eo.stat	g__Intestinimonas	-0.00262662	0.00478521	-0.548904	0.587422	0.68459	-0.872761
eo.stat	s__Intestinimonas butyriciproducens	-0.00262662	0.00478521	-0.548904	0.587422	0.68459	-0.872761
eo.stat	s__Desulfovibrio fairfieldensis	-0.00353602	0.00652679	-0.54177	0.592262	0.688505	-0.82608
eo.stat	f__Lachnospiraceae	-4.96712e-05	9.42423e-05	-0.527058	0.602304	0.698433	-0.334201
eo.stat	o__Selenomonadales	0.00148711	0.00287924	0.516495	0.609564	0.700575	1.09748
eo.stat	f__Selenomonadaceae	0.00148711	0.00287924	0.516495	0.609564	0.700575	1.09748
eo.stat	g__Selenomonas	0.00148507	0.00288359	0.515005	0.610591	0.700575	1.09522
eo.stat	s__Selenomonas sputigena	0.00148507	0.00288359	0.515005	0.610591	0.700575	1.09522
eo.stat	o__Corynebacteriales	0.0141778	0.0276387	0.512968	0.611997	0.700575	0.571806
eo.stat	s__Fusobacterium nucleatum	4.81545e-05	9.44617e-05	0.509778	0.614202	0.700575	0.517161
eo.stat	g__Parvimonas	-0.00017509	0.000345424	-0.506885	0.616204	0.700575	-0.659977
eo.stat	s__Parvimonas micra	-0.00017509	0.000345424	-0.506885	0.616204	0.700575	-0.659977
eo.stat	k__unclassified-p__Bacteroidetes	-9.34026e-06	1.86651e-05	-0.500414	0.620695	0.702246	-0.259337
eo.stat	p__Bacteroidetes	-9.34026e-06	1.86651e-05	-0.500414	0.620695	0.702246	-0.259337
eo.stat	f__Fusobacteriaceae	3.56658e-05	7.19021e-05	0.496032	0.623743	0.702277	0.449629
eo.stat	g__Fusobacterium	3.56658e-05	7.19021e-05	0.496032	0.623743	0.702277	0.449629
eo.stat	g__Faecalibacterium	-0.000114981	0.000238445	-0.482211	0.633405	0.709718	-0.46037
eo.stat	s__Faecalibacterium prausnitzii	-0.000114981	0.000238445	-0.482211	0.633405	0.709718	-0.46037
eo.stat	o__Veillonellales	-0.000259518	0.000605055	-0.428915	0.671267	0.744834	-0.501385
eo.stat	f__Veillonellaceae	-0.000259518	0.000605055	-0.428915	0.671267	0.744834	-0.501385
eo.stat	s__Oscillibacter sp. MM59	-0.00196882	0.00459688	-0.428295	0.671713	0.744834	-0.633051
eo.stat	s__Corynebacterium matruchotii	0.130921	0.309643	0.422812	0.675662	0.744834	0.651809
eo.stat	f__Yersiniaceae	0.119324	0.282489	0.422403	0.675957	0.744834	0.277059
eo.stat	g__Yersinia	0.119324	0.282489	0.422403	0.675957	0.744834	0.277059
eo.stat	s__Yersinia enterocolitica	0.119324	0.282489	0.422403	0.675957	0.744834	0.277059
eo.stat	c__Bacteroidia	-7.91966e-06	1.92865e-05	-0.410633	0.684467	0.750654	-0.216641
eo.stat	o__Bacteroidales	-7.91966e-06	1.92865e-05	-0.410633	0.684467	0.750654	-0.216641
eo.stat	f__unclassified-g__Flintibacter	0.00153895	0.00407373	0.377775	0.708446	0.771493	0.477554
eo.stat	g__Flintibacter	0.00153895	0.00407373	0.377775	0.708446	0.771493	0.477554
eo.stat	s__Flintibacter sp. KGMB00164	0.00153895	0.00407373	0.377775	0.708446	0.771493	0.477554
eo.stat	g__Peptoniphilus	0.00215682	0.00671344	0.321268	0.750393	0.815264	0.40085
eo.stat	s__[Clostridium] innocuum	-0.000984948	0.00317297	-0.310418	0.758542	0.822196	-0.385463
eo.stat	s__Alistipes onderdonkii	-0.000146535	0.000481342	-0.304431	0.763051	0.82516	-0.338246
eo.stat	f__Porphyromonadaceae	0.000157546	0.000533477	0.295318	0.769929	0.828744	0.514229
eo.stat	g__Porphyromonas	0.000157546	0.000533477	0.295318	0.769929	0.828744	0.514229
eo.stat	g__Lachnoclostridium	0.000525431	0.00182415	0.288042	0.775436	0.832743	0.260077
eo.stat	g__Erysipelatoclostridium	0.000440275	0.00177683	0.247787	0.806107	0.863686	0.303781
eo.stat	g__Anaerococcus	0.0125798	0.0548048	0.229539	0.820118	0.874668	0.480145
eo.stat	s__Anaerococcus mediterraneensis	0.0125798	0.0548048	0.229539	0.820118	0.874668	0.480145
eo.stat	s__[Clostridium] scindens	0.000671514	0.00310525	0.216251	0.83036	0.878809	0.234215
eo.stat	c__Deltaproteobacteria	-0.000906855	0.0042886	-0.211457	0.834062	0.878809	-0.26088
eo.stat	o__Desulfovibrionales	-0.000906855	0.0042886	-0.211457	0.834062	0.878809	-0.26088
eo.stat	f__Desulfovibrionaceae	-0.000906855	0.0042886	-0.211457	0.834062	0.878809	-0.26088
eo.stat	g__Desulfovibrio	-0.000906855	0.0042886	-0.211457	0.834062	0.878809	-0.26088
eo.stat	s__Gordonibacter pamelaeae	-0.00742839	0.0354066	-0.209802	0.835341	0.878809	-0.373894
eo.stat	k__unclassified-p__Fusobacteria	1.21003e-05	6.26981e-05	0.192992	0.848358	0.884499	0.171816
eo.stat	p__Fusobacteria	1.21003e-05	6.26981e-05	0.192992	0.848358	0.884499	0.171816
eo.stat	c__Fusobacteriia	1.21003e-05	6.26981e-05	0.192992	0.848358	0.884499	0.171816
eo.stat	o__Fusobacteriales	1.21003e-05	6.26981e-05	0.192992	0.848358	0.884499	0.171816
eo.stat	g__Lachnoanaerobaculum	-0.000847908	0.00507028	-0.167231	0.86839	0.901343	-0.285834
eo.stat	s__Lachnoanaerobaculum umeaense	-0.000847908	0.00507028	-0.167231	0.86839	0.901343	-0.285834
eo.stat	s__[Clostridium] hylemonae	0.00147694	0.00951243	0.155264	0.877727	0.906117	0.200016
eo.stat	g__Flavonifractor	6.59307e-05	0.000428557	0.153844	0.878837	0.906117	0.147962
eo.stat	s__Flavonifractor plautii	6.59307e-05	0.000428557	0.153844	0.878837	0.906117	0.147962
eo.stat	s__Bacteroides intestinalis	0.0137561	0.0953175	0.144318	0.886283	0.911773	0.256066
eo.stat	s__Blautia argi	-0.00211256	0.0160626	-0.13152	0.896304	0.920048	-0.219203
eo.stat	o__Eggerthellales	-0.00278937	0.0327915	-0.0850638	0.932816	0.949316	-0.151976
eo.stat	f__Eggerthellaceae	-0.00278937	0.0327915	-0.0850638	0.932816	0.949316	-0.151976
eo.stat	g__Gordonibacter	-0.00278937	0.0327915	-0.0850638	0.932816	0.949316	-0.151976
eo.stat	c__Betaproteobacteria	-0.000241969	0.00285168	-0.0848512	0.932983	0.949316	-0.169131
eo.stat	g__Tannerella	-0.0267555	0.355112	-0.075344	0.940477	0.954851	-0.072857
eo.stat	s__Porphyromonas asaccharolytica	4.6376e-05	0.00068512	0.0676904	0.946513	0.958886	0.129226
eo.stat	f__Bacteroidaceae	1.83762e-06	4.38382e-05	0.0419182	0.966861	0.977371	0.0262552
eo.stat	f__Atopobiaceae	-0.0022516	0.0936192	-0.0240506	0.980983	0.98522	-0.0449983
eo.stat	g__Lancefieldella	-0.0022516	0.0936192	-0.0240506	0.980983	0.98522	-0.0449983
eo.stat	s__Lancefieldella parvula	-0.0022516	0.0936192	-0.0240506	0.980983	0.98522	-0.0449983
eo.stat	f__Clostridiaceae	1.81714e-05	0.00179086	0.0101467	0.991976	0.994114	0.0107119
eo.stat	c__Negativicutes	-4.50735e-07	0.000332285	-0.00135647	0.998927	0.998927	-0.00129397
